# Development of host-mimicking legume-based media for robust induction of sporulation in soybean-associated *Cercospora* species

**DOI:** 10.64898/2026.04.10.717671

**Authors:** Nahyun Lee, Juwon Yang, Yoonseo Kwon, Daeyeon Hwang, Jung Wook Yang, Jiyeun Park, Hokyoung Son

## Abstract

*Cercospora* species associated with soybean cause Cercospora leaf spot and purple seed stain, which are major diseases affecting soybean production worldwide and can lead to significant yield and seed quality losses. However, unstable and poor sporulation under laboratory conditions remains a critical challenge, hindering the recovery of genetically homogeneous isolates and the establishment of standardized experimental protocols. These limitations further restrict our understanding of the biology, epidemiology, and pathogenicity of these pathogens. In this study, we developed specialized legume-based culture media derived from soybean and pea tissues to mimic host-associated environmental conditions. We compared the sporulation efficacy of these media with commonly used artificial media, including potato dextrose agar (PDA) and V8 juice agar. Our results demonstrated that legume-based media consistently supported higher levels of sporulation than PDA and V8 across multiple strains, although conidial yields varied depending on the strain and medium concentration. Transcriptional analysis of sporulation-related genes revealed that while *abaA*, *wetA*, and *steA* did not show significant differential expression among media, *velB* exhibited distinct medium-dependent expression patterns. Further evaluation using additional field isolates confirmed that legume-based media provide a more reliable method for inducing sporulation than PDA. Overall, legume-based media represent a practical and effective approach for promoting sporulation in soybean-associated *Cercospora* species under laboratory conditions.
