## Supplementary material for "Development of host-mimicking legume-based media for robust induction of sporulation in soybean-associated *Cercospora* species": Table. S1.

### Sheet: Sheet1
Table. 1. Primers used in this study
Primer name	Sequence	Purpose
CbActqRT-F	TTCTGGCCCATACCAATCAT	Quantification of Act expression
CbActqRT-R	CGCCGGTGACGATGC
CbAbaA-F	GACGATGCTTCAGCCAACACC	Quantification of AbaA expression
CbAbaA-R	TTTGTGTGCAGTGGGCGG
CbWetA-F	TCTGCCATTGAGGGGAGTGAT	Quantification of WetA expression
CbWetA-R	CAGAGGTGCGGTGTCGTT
CbSteA-F	TACATTCGACGATTCTTGCTACCTAC	Quantification of SteA expression
CbSteA-R	CAAATTTCTTCGTATTCTTGACAGGT
CbVelB-F	AGGGTTCTGGTTTGTGCTTCA	Quantification of VelB expression
CbVelB-R	TTGATTCGATCACACCAGGAAAT
